# Using pose estimation and 3D rendered models to study leg-mediated self-righting by lanternflies

**DOI:** 10.1101/2023.02.06.527347

**Authors:** Theodore Bien, Benjamin H. Alexander, Chengpei Li, Natalie Goeler-Slough, S. Tonia Hsieh, Suzanne Amador Kane

**Author notes:** Contributed equally (Theodore Bien, Benjamin H. Alexander).

## Abstract

The ability to upright quickly and efficiently when overturned on the ground (terrestrial self-righting) is crucial for living organisms and robots. Previous studies have mapped the diverse behaviors used by various animals to self-right on different substrates, and proposed physical models to explain how body morphology can favor specific self-righting methods. However, to our knowledge no studies have quantified and modeled all of an animal’s limb motions during these complicated behaviors. Here, we studied terrestrial self-righting for nymphs of the invasive spotted lanternfly (*Lycorma delicatula*), an insect that must frequently recover from being overturned after jumping and falling in its native habitat. These nymphs self-righted successfully in 92-100% of trials on three substrates with different friction and roughness, with no significant difference in the time or number of attempts required. They accomplished this using three stereotypic sequences of movements. To understand these motions, we combined 3D poses tracked on multi-view high-speed video with articulated 3D models created using photogrammetry and Blender rendering software. The results were used to calculate the mechanical properties (e.g., potential and kinetic energy, angular speed, stability margin, torque, force, etc.) of these insects during righting trials. We used an inverted physical pendulum model (a “template”) to estimate the kinetic energy available in comparison to the increase in potential energy required to flip over. While these insects began righting using primarily quasistatic motions, they also used dynamic leg motions to achieve final tip-over. However, this template did not describe important features of the insect’s center of mass trajectory and rotational dynamics, necessitating the use of an “anchor” model comprising the 3D rendered body model and six articulated two-segment legs to model the body’s internal degrees of freedom and capture the role of the legs’ contribution to inertial reorientation. This anchor elucidated the sequence of highly coordinated leg movements these insects used for propulsion, adhesion, and inertial reorientation during righting, and how they frequently pivot about a body contact point on the ground to flip upright. In the most frequently used method, diagonal rotation, these motions allowed nymphs to spin their bodies to upright with lower force with a greater stability margin compared to the other less frequently-used methods. We provide a concise overview of necessary background on 3D orientation and rotational dynamics, and the resources required to apply these low-cost modeling methods to other problems in biomechanics.
