## Supplementary material for "Using pose estimation and 3D rendered models to study leg-mediated self-righting by lanternflies": Dataset S1: groundplane_xyzpts.csv

pt1_X	pt1_Y	pt1_Z
0.020952	-0.007604	-0.030783
0.012754	-0.016347	-0.029782
0.027563	-0.017898	-0.030436
0.000694	-0.021288	-0.028134
0.035036	0.022024	-0.032557
0.035702	0.0291	-0.033355
0.033956	0.027721	-0.033481
0.036268	0.035237	-0.033543
0.029543	0.031392	-0.033078
0.002359	-0.006082	-0.029506
-0.004496	-0.015124	-0.028767
-0.002532	0.00079	-0.029423
-0.00205	-0.004408	-0.028948
0.012431	0.00251	-0.030569
0.001892	-0.00949	-0.029185
0.012619	0.002845	-0.030678
0.012918	0.004103	-0.030363
0.005801	-0.010054	-0.029422
0.015814	-0.003917	-0.030636
0.003742	-0.004792	-0.029548
-0.004496	-0.015124	-0.028767
