## Supplementary material for "Using pose estimation and 3D rendered models to study leg-mediated self-righting by lanternflies": Dataset S1: groundplane_xyzpts.csv

pt1_X	pt1_Y	pt1_Z
0.003845	0.007092	-0.021065
0.007225	0.004715	-0.02093
0.007867	-0.005505	-0.020373
0.012193	0.003789	-0.021251
0.026372	-0.0011	-0.022355
0.027903	0.000677	-0.022356
0.028088	-0.003041	-0.021935
0.021578	0.008288	-0.022459
0.002549	0.006869	-0.020612
-0.002794	0.002863	-0.020151
0.035736	-0.010143	-0.022377
0.02634	0.002975	-0.022568
0.016304	0.012547	-0.022301
-0.000369	-0.00903	-0.019358
0.0384	-0.006749	-0.022706
