## Supplementary material for "Using pose estimation and 3D rendered models to study leg-mediated self-righting by lanternflies": Dataset S1: SLF self-righting video summary statistics.xlsx

### Sheet: Attempts and times
Substrate	4th Instar?	Trial	number videos	Time spent searching (ms)	SE time (ms)	median time (s)	Average number of attempts	Average time per attempt	SE number attempts	SE time per attempt	median number attempts	median time per attempt (s)	95% CI attempts	95% CI attempts	95%CI time per attempt	95%CI time per attempt
posterboard	FALSE	1	16	1034.12	305.494	712.5	2.4375	265.889	0.664384	24.8674	1	274	3.76627	1.10873	315.624	216.154
posterboard	FALSE	2	16	973.375	103.878	1049.5	3.4375	270.168	0.952929	35.248	2	227.5	5.34336	1.53164	340.664	199.672
posterboard	FALSE	3	15	1038.87	176.333	773	4.125	287.275	1.21407	22.0471	2	294	6.55313	1.69687	331.369	243.181
posterboard	FALSE	4	14	1397	479.647	799	5.07143	377.178	2.43155	38.0021	2	341	9.93454	0.208321	453.182	301.173
posterboard	FALSE	5	15	2513.87	748.117	1820	4.46667	405.307	1.44193	84.5247	3	319.5	7.35053	1.5828	574.356	236.258
posterboard	TRUE	1	15	1344.27	414.229	761	1.73333	268.422	0.181703	15.259	2	261.5	2.09674	1.36993	298.94	237.904
posterboard	TRUE	2	15	1490.07	337.475	1077	2.86667	312.052	1.07733	40.5236	1	283	5.02132	0.712011	393.1	231.005
posterboard	TRUE	3	13	1364.85	252.36	1012	3.84615	256.198	0.930031	21.0836	2	225.6	5.70622	1.98609	298.365	214.031
posterboard	TRUE	4	14	2430.5	693.994	1166	3.57143	241.81	0.621943	13.4315	3	249.833	4.81531	2.32754	268.672	214.947
posterboard	TRUE	5	13	1620.69	282.605	1197	5.46154	268.458	1.33173	26.7276	4	254.5	8.125	2.79808	321.913	215.002
glass	TRUE	1	14	981.929	247.714	697	2.85714	341.163	0.948435	38.6486	2	314	4.75401	0.960273	418.46	263.866
glass	TRUE	2	14	990.286	255.768	760	2.8	338.677	0.576318	46.5146	2	258.333	3.95264	1.64736	431.706	245.648
glass	TRUE	3	13	1547.31	611.078	797	5.35714	373.323	1.33439	84.6286	3.5	243.917	8.02591	2.68837	542.581	204.066
glass	TRUE	4	13	1166.31	147.206	1072	4.21429	244.811	0.854422	22.8104	2.5	220.5	5.92313	2.50544	290.432	199.19
glass	TRUE	5	11	2100.27	475.069	1486	2.90909	293.249	0.484835	58.392	2	217.667	3.87876	1.93942	410.033	176.465
sandpaper	TRUE	1	15	1158.67	200.338	869	2.4	281.225	0.523723	34.0573	1	237	3.44745	1.35255	349.34	213.111
sandpaper	TRUE	2	15	1427.8	235.636	973	2.66667	269.113	0.606839	23.9723	2	248	3.88035	1.45299	317.058	221.169
sandpaper	TRUE	3	14	1468.07	217.376	1370	3.28571	267.971	0.53891	21.3995	3	244.833	4.36353	2.20789	310.77	225.172
sandpaper	TRUE	4	15	1671.73	277.645	1934	2.66667	404.54	0.590937	66.9705	1	320	3.84854	1.48479	538.481	270.599
sandpaper	TRUE	5	15	2350.93	842.614	1546	2.8	387.931	0.906064	55.5627	2	352	4.61213	0.987872	499.057	276.806

### Sheet: Successful righting
Substrate	Instar	Number of trials	Number successful trials	% successful trials	median time to self-right (ms)	MAD (ms)	median attempt time (ms)	MAD (ms)	median # attempts	MAD
posterboard	3rd	75	75	1	486	228	290	64.75	2	1
posterboard	4th	75	70	0.933333	516.5	205.5	255	44.5	2	1
glass	4th	75	69	0.92	687	278	252.5	69.4286	2	1
sandpaper	4th	74	74	1	607	255	265.657	79.3429	2	1
MAD = median absolute deviation

### Sheet: time and number attempt data
3rd/posterboard	3rd/posterboard	3rd/posterboard	4th/posterboard	4th/posterboard	4th/posterboard	4th/glass	4th/glass	4th/glass	4th/sandpaper	4th/sandpaper	4th/sandpaper
time (s)	mean attempt time	Number of attempts	time (s)	mean attempt time	Number of attempts	time (s)	mean attempt time	Number of attempts	time (s)	mean attempt time	Number of attempts
317	317	1	200	200	1	514	257	2	1182	197	6
458	458	1	1379	153.222	9	478	159.333	3	1165	233	5
363	363	1	2622	238.364	11	437	218.5	2	2098	349.667	6
318	318	1	1732	288.667	6	402	402	1	654	218	3
1276	255.2	5	1982	198.2	10	935	187	5	474	237	2
456	228	2	363	181.5	2	514	514	1	253	253	1
882	294	3	422	211	2	437	437	1	427	213.5	2
413	206.5	2	639	213	3	850	850	1	302	302	1
911	303.667	3	728	242.667	3	934	467	2	484	161.333	3
269	269	1	313	313	1	1194	298.5	4	305	305	1
283	283	1	523	261.5	2	922	461	2	2877	287.7	10
299	299	1	514	514	1	719	719	1	1338	267.6	5
876	292	3	408	204	2	359	359	1	956	478	2
903	180.6	5	272	272	1	289	289	1	14277	951.8	15
481	240.5	2	650	325	2	636	318	2	414	207	2
419	419	1	330	330	1	826	413	2	724	241.333	3
279	279	1	358	179	2	332	332	1	882	220.5	4
225	225	1	895	447.5	2	1087	362.333	3	1426	203.714	7
295	295	1	1054	263.5	4	846	169.2	5	463	154.333	3
290	290	1	289	289	1	672	672	1	199	199	1
647	215.667	3	347	347	1	6138	6138	1	433	433	1
396	396	1	290	290	1	702	351	2	1324	331	4
635	317.5	2	1591	176.778	9	600	300	2	1116	1116	1
313	313	1	1051	210.2	5	1372	228.667	6	822	411	2
466	466	1	1250	208.333	6	16899	675.96	25	367	122.333	3
372	372	1	436	218	2	934	934	1	153	153	1
400	200	2	367	367	1	370	370	1	718	239.333	3
388	194	2	313	313	1	752	752	1	804	201	4
376	376	1	257	257	1	1254	418	3	471	471	1
486	486	1	10943	575.947	19	940	188	5	387	387	1
639	319.5	2	230	230	1	653	217.667	3	172	172	1
303	303	1	380	380	1	472	236	2	316	316	1
265	265	1	236	236	1	748	249.333	3	159	159	1
434	434	1	520	260	2	15928	1327.33	12	241	241	1
249	249	1	519	259.5	2	252	252	1	810	162	5
515	515	1	441	220.5	2	273	273	1	283	283	1
249	249	1	292	292	1	1497	374.25	4	740	246.667	3
457	228.5	2	781	390.5	2	2052	684	3	715	238.333	3
280	280	1	704	352	2	1139	162.714	7	1011	505.5	2
749	374.5	2	588	196	3	973	162.167	6	1300	185.714	7
2342	334.571	7	495	247.5	2	1478	211.143	7	553	184.333	3
328	164	2	351	351	1	1771	177.1	10	2316	257.333	9
195	195	1	421	210.5	2	528	176	3	713	237.667	3
749	187.25	4	2169	216.9	10	2563	183.071	14	259	129.5	2
769	256.333	3	2143	194.818	11	1565	173.889	9	270	270	1
293	293	1	511	255.5	2	2406	120.3	20	449	449	1
617	205.667	3	396	198	2	2438	243.8	10	271	135.5	2
227	227	1	2256	225.6	10	4999	555.444	9	619	619	1
1615	201.875	8	311	155.5	2	1268	253.6	5	890	445	2
1188	594	2	817	204.25	4	1555	259.167	6	382	382	1
7652	318.833	24	403	403	1	615	205	3	744	248	3
685	228.333	3	273	273	1	4898	376.769	13	1295	431.667	3
451	225.5	2	547	182.333	3	453	226.5	2	783	783	1
295	295	1	324	162	2	607	303.5	2	554	554	1
364	364	1	509	254.5	2	459	229.5	2	660	660	1
789	394.5	2	599	299.5	2	1516	216.571	7	658	219.333	3
972	324	3	283	283	1	409	204.5	2	403	201.5	2
564	282	2	277	277	1	775	258.333	3	360	360	1
864	288	3	606	202	3	1338	167.25	8	595	595	1
3147	1573.5	2	996	199.2	5	14861	2972.2	5	1042	347.333	3
2007	334.5	6	880	293.333	3	422	422	1	690	345	2
1382	125.636	11	234	234	1	409	409	1	1640	410	4
2421	161.4	15	648	216	3	321	160.5	2	1846	263.714	7
14525	403.472	36	1122	280.5	4	468	234	2	1302	325.5	4
1042	173.667	6	1361	272.2	5	306	153	2	235	235	1
251	251	1	798	266	3	506	253	2	504	168	3
492	164	3	573	191	3	618	206	3	243	243	1
873	436.5	2	8343	641.769	13	1370	228.333	6	320	320	1
2116	705.333	3	15086	538.786	28	423	211.5	2	304	304	1
1012	337.333	3	15018	750.9	20	424	212	2	322	322	1
1999	181.727	11	273	273	1	277	277	1	734	367	2
1966	178.727	11	12233	764.562	16	442	442	1	714	238	3
3352	209.5	16	8016	572.571	14	719	179.75	4	437	437	1
6563	504.846	13	1112	222.4	5	1344	192	7	352	352	1
961	160.167	6	6665	555.417	12	480	240	2

### Sheet: Success vs trial condition
Trial #	Condition	Self-righted	Failed to self-right		Totals
1	Posterboard/3rd	15	0		75
2	Posterboard/3rd	15	0
3	Posterboard/3rd	15	0
4	Posterboard/3rd	15	0
5	Posterboard/3rd	15	0
1	Posterboard/4th	15	0		75
2	Posterboard/4th	15	0
3	Posterboard/4th	13	2
4	Posterboard/4th	14	1
5	Posterboard/4th	13	2
1	Sandpaper/4th	15	0		74
2	Sandpaper/4th	15	0
3	Sandpaper/4th	14	0
4	Sandpaper/4th	15	0
5	Sandpaper/4th	15	0
1	Glass/4th	15	0		75
2	Glass/4th	14	1
3	Glass/4th	15	0
4	Glass/4th	14	1
5	Glass/4th	12	3

### Sheet: Sheet1
Diagonal rotating	Diagonal rotating	Diagonal rotating	lifted rotating	lifted rotating	lifted rotating	pitching	pitching	pitching
time to self-right	time/attempt	Number of attempts	time to self-right	time/attempt	Number of attempts	time to self-right	time/attempt	Number of attempts
317	317	1	481	240.5	2	7652	318.833	24
458	458	1	303	303	1
363	363	1	434	434	1
318	318	1	10943	575.947	19
1276	255.2	5	1338	267.6	5
456	228	2	159	159	1
882	294	3	713	237.667	3
413	206.5	2	259	129.5	2
911	303.667	3	890	445	2
269	269	1
283	283	1
299	299	1
876	292	3
903	180.6	5
419	419	1
279	279	1
225	225	1
295	295	1
290	290	1
647	215.667	3
396	396	1
635	317.5	2
313	313	1
466	466	1
372	372	1
400	200	2
388	194	2
376	376	1
486	486	1
639	319.5	2
265	265	1
249	249	1
515	515	1
249	249	1
457	228.5	2
280	280	1
749	374.5	2
2342	334.571	7
328	164	2
195	195	1
749	187.25	4
769	256.333	3
293	293	1
617	205.667	3
227	227	1
1615	201.875	8
1188	594	2
685	228.333	3
451	225.5	2
295	295	1
364	364	1
789	394.5	2
972	324	3
564	282	2
864	288	3
3147	1573.5	2
2007	334.5	6
1382	125.636	11
2421	161.4	15
14525	403.472	36
1042	173.667	6
251	251	1
492	164	3
873	436.5	2
2116	705.333	3
1012	337.333	3
1999	181.727	11
1966	178.727	11
3352	209.5	16
6563	504.846	13
961	160.167	6
200	200	1
1379	153.222	9
2622	238.364	11
1732	288.667	6
1982	198.2	10
363	181.5	2
422	211	2
639	213	3
728	242.667	3
313	313	1
523	261.5	2
514	514	1
408	204	2
272	272	1
650	325	2
895	447.5	2
1054	263.5	4
289	289	1
330	330	1
358	179	2
347	347	1
290	290	1
1591	176.778	9
1051	210.2	5
1250	208.333	6
436	218	2
367	367	1
313	313	1
257	257	1
230	230	1
380	380	1
236	236	1
520	260	2
519	259.5	2
441	220.5	2
292	292	1
781	390.5	2
704	352	2
588	196	3
495	247.5	2
351	351	1
421	210.5	2
2169	216.9	10
2143	194.818	11
511	255.5	2
396	198	2
2256	225.6	10
311	155.5	2
817	204.25	4
403	403	1
273	273	1
547	182.333	3
324	162	2
509	254.5	2
599	299.5	2
283	283	1
277	277	1
606	202	3
996	199.2	5
880	293.333	3
234	234	1
648	216	3
1122	280.5	4
1361	272.2	5
798	266	3
573	191	3
273	273	1
12233	764.562	16
1112	222.4	5
514	257	2
478	159.333	3
437	218.5	2
402	402	1
935	187	5
514	514	1
437	437	1
850	850	1
934	467	2
1194	298.5	4
922	461	2
719	719	1
359	359	1
289	289	1
636	318	2
826	413	2
332	332	1
1087	362.333	3
846	169.2	5
672	672	1
702	351	2
600	300	2
1372	228.667	6
934	934	1
370	370	1
752	752	1
1254	418	3
940	188	5
653	217.667	3
472	236	2
748	249.333	3
15928	1327.33	12
252	252	1
273	273	1
1497	374.25	4
2052	684	3
1139	162.714	7
973	162.167	6
1478	211.143	7
1771	177.1	10
528	176	3
2563	183.071	14
1565	173.889	9
2406	120.3	20
2438	243.8	10
1268	253.6	5
1555	259.167	6
615	205	3
453	226.5	2
607	303.5	2
459	229.5	2
1516	216.571	7
409	204.5	2
775	258.333	3
1338	167.25	8
422	422	1
409	409	1
321	160.5	2
468	234	2
306	153	2
506	253	2
618	206	3
1370	228.333	6
423	211.5	2
424	212	2
277	277	1
442	442	1
719	179.75	4
1344	192	7
480	240	2
1182	197	6
1165	233	5
2098	349.667	6
654	218	3
474	237	2
253	253	1
427	213.5	2
302	302	1
484	161.333	3
305	305	1
2877	287.7	10
956	478	2
14277	951.8	15
414	207	2
724	241.333	3
882	220.5	4
1426	203.714	7
463	154.333	3
199	199	1
433	433	1
1324	331	4
1116	1116	1
822	411	2
367	122.333	3
153	153	1
718	239.333	3
804	201	4
471	471	1
387	387	1
172	172	1
316	316	1
241	241	1
810	162	5
283	283	1
740	246.667	3
715	238.333	3
1011	505.5	2
1300	185.714	7
553	184.333	3
2316	257.333	9
270	270	1
449	449	1
271	135.5	2
619	619	1
382	382	1
744	248	3
1295	431.667	3
783	783	1
554	554	1
660	660	1
658	219.333	3
403	201.5	2
360	360	1
595	595	1
1042	347.333	3
690	345	2
1640	410	4
1846	263.714	7
1302	325.5	4
235	235	1
504	168	3
243	243	1
320	320	1
304	304	1
322	322	1
734	367	2
714	238	3
437	437	1
352	352	1
978.229	308.743	3.30466
1745.99	173.917	3.71324
104.53	10.4121	0.222306
